# Structure-informed evolutionary analysis of the meiotic recombination machinery

**DOI:** 10.1101/2025.11.07.687317

**Authors:** Meret Arter, Jeffrey Vedanayagam, Min Lu, Momar Diop, Kaixian Liu, Eric C. Lai, Scott Keeney

**Author notes:** Department of Reproductive Endocrinology, University Hospital Zurich, University of Zurich, 8952 Schlieren, Switzerland (Meret Arter). Department of Neuroscience, Developmental and Regenerative Biology, University of Texas at San Antonio, San Antonio, TX 78249. **Corresponding Author: Scott Keeney Email:**. **Author Contributions:** M.A., J.V., and S.K. designed research; M.A., J.V., M.L., M.D., and K.L. performed research; M.A., J.V., M.L., M.D., K.L, E.C.L. and S.K. analyzed data; and M.A., J.V. and S.K. wrote the paper.

## Abstract

Despite being essential for fertility, many proteins involved in meiotic homologous recombination have diverged rapidly. The evolutionary forces driving this divergence remain mostly unknown, in part because of challenges in accounting for the interplay of sequence changes with constraints imposed by proteins’ structures and physiological roles. Here, we explore strategies to more sensitively detect signatures of positive or relaxed selection by integrating evolutionary analyses with structural and functional information, using meiotic recombination proteins in four taxa—primates, rodents, birds and budding yeasts. By mapping selection rate estimates onto predicted protein structures, we characterized protein regions likely to have experienced positive selection. We further identified subtle sequence variation within protein domains that are well conserved generally because of structural constraints. To detect sequence variation masked by these constraints, we analyzed selection at structurally matched residues, comparing homologs across different lineages as well as between meiosis-specific and generalist paralogs. These approaches identified lineage- and paralog-restricted enrichment of non-synonymous substitutions that may indicate loss of functional constraints and/or adaptive innovation. Finally, we used cross-species complementation experiments in *Saccharomyces cerevisiae* to show that sequence variation in the pro-crossover factor MSH4 modulates recombination proficiency. We suggest that evolutionary plasticity per se is a key conserved characteristic of the meiotic recombination machinery. More generally, our approach provides a mechanistic framework to analyze protein evolution.

**Significance Statement:** Meiotic recombination—the shuffling of genetic material during reproductive cell formation—is essential for fertility across all sexually reproducing organisms. Paradoxically, the proteins mediating recombination evolve rapidly despite their critical function. We used an integrative approach combining evolutionary analysis with protein structure prediction to understand how and why these proteins change. By mapping sequence variation onto protein structures and comparing meiosis-specific proteins to their generalist counterparts, we identified regions likely experiencing adaptive evolution or relaxed functional constraints. Experimental tests confirmed that sequence differences affect function. Our findings suggest that evolutionary plasticity itself may be a conserved feature of the recombination machinery. This structure-informed framework offers a generalizable strategy for detecting functionally relevant evolutionary changes in other protein systems.
