## Supplementary material for "Structure-informed evolutionary analysis of the meiotic recombination machinery": Dataset S1

### Sheet: Sheet1
Dataset S1 gene list
gene	species	uniprot/ncbi	structure	homolog	selected phenotypes	reference	note
IHO1	MOUSE	Q6PDM4	AF-Q6PDM4-F1	IHO1	both sexes infertile	PMID: 27723721
IHO1	HUMAN	Q8IYA8	AF-Q8IYA8-F1	IHO1
IHO1	FINCH	A0A674GIL7	AF-A0A674GIL7-F1	IHO1
MER2	YEAST	P21651	AF-P21651-F1	IHO1	spore viability <1%	PMID: 2203538
MEI4	MOUSE	Q8BRM6	AF-Q8BRM6-F1	MEI4	both sexes infertile	PMID: 20551173
MEI4	HUMAN	A8MW99	AF-A8MW99-F1	MEI4
MEI4	FINCH	H0ZQU0	AF-H0ZQU0-F1	MEI4
MEI4	YEAST	P29467	AF-P29467-F1	MEI4	spore viability 0%	PMID: 2693205
REC114	MOUSE	Q9CWH4	AF-Q9CWH4-F1	REC114	both sexes infertile	PMID: 30569039
REC114	HUMAN	Q7Z4M0	AF-Q7Z4M0-F1	REC114
REC114	FINCH	H0Z0X8	AF-H0Z0X8-F1	REC114			not enough sequences for analyses
REC114	YEAST	P32841	AF-P32841-F1	REC114
WDR61	MOUSE	Q9ERF3	AF-Q9ERF3-F1	SKI8
WDR61	HUMAN	Q9GZS3	AF-Q9GZS3-F1	SKI8
WDR61	FINCH	B5FXC7	AF-B5FXC7-F1	SKI8
SKI8	YEAST	Q02793	AF-Q02793-F1	SKI8	spore viability <1%	PMID: 14992724
SPO11	MOUSE	Q9WTK8	AF-Q9WTK8-F1	SPO11	both sexes infertile	PMID: 11106739
SPO11	HUMAN	Q9Y5K1	AF-Q9Y5K1-F1	SPO11
SPO11	FINCH	H0ZDD1	AF-H0ZDD1-F1	SPO11
SPO11	YEAST	P23179	AF-P23179-F1	SPO11
TOP6BL	MOUSE	J3QMY9	AF-J3QMY9-F1	TOP6BL	both sexes infertile	PMID: 26917764
TOP6BL	HUMAN	Q8N6T0	AF-Q8N6T0-F1	TOP6BL
TOP6BL	FINCH	XM_041711917.1	colabfold	TOP6BL			not enough sequences for analyses
REC102	YEAST	Q02721	AF-Q02721-F1	TOP6BL	spore viability <1%	PMID: 1732169
REC104	YEAST	P33323	AF-P33323-F1	TOP6BL
EXO1	MOUSE	Q9QZ11	AF-Q9QZ11-F1	EXO1	both sexes infertile	PMID: 12629043
EXO1	HUMAN	Q9UQ84	AF-Q9UQ84-F1	EXO1
EXO1	FINCH	H0ZK61	AF-H0ZK61-F1	EXO1
EXO1	YEAST	P39875	AF-P39875-F1	EXO1
MRE11	MOUSE	Q61216	AF-Q61216-F1	MRE11
MRE11	HUMAN	P49959	AF-P49959-F1	MRE11
MRE11	FINCH	H0ZRG3	AF-H0ZRG3-F1	MRE11
MRE11	YEAST	P32829	AF-P32829-F1	MRE11	spore viability <4%	PMID: 8417989
NBN	MOUSE	Q9R207	AF-Q9R207-F1	NBN
NBN	HUMAN	O60934	AF-O60934-F1	NBN
NBN	FINCH	H0ZNJ4	AF-H0ZNJ4-F1	NBN
XRS2	YEAST	P33301	AF-P33301-F1	NBN	spore viability <1%	PMID: 1468624
RAD50	MOUSE	P70388	AF-P70388-F1	RAD50
RAD50	HUMAN	Q92878	AF-Q92878-F1	RAD50
RAD50	FINCH	A0A674HVD5	colabfold	RAD50
RAD50	YEAST	P12753	AF-P12753-F1	RAD50	spore viability 0%	PMID: 4606119, PMID: 2185891
DMC1	MOUSE	Q61880	AF-Q61880-F1	DMC1
DMC1	HUMAN	Q14565	AF-Q14565-F1	DMC1
DMC1	FINCH	XM_030263006.3	colabfold	DMC1
DMC1	YEAST	P25453	AF-P25453-F1	DMC1	spore viability <1%	PMID: 24465215, PMID: 1581960
MEIOB	MOUSE	Q9D513	AF-Q9D513-F1	MEIOB	both sexes infertile	PMID: 24240703
MEIOB	HUMAN	Q8N635	AF-Q8N635-F1	MEIOB
MEIOB	FINCH	H0Z8N8	AF-H0Z8N8-F1	MEIOB
RAD51	MOUSE	Q08297	AF-Q08297-F1	RAD51
RAD51	HUMAN	Q06609	AF-Q06609-F1	RAD51
RAD51	FINCH	H0ZAJ0	AF-H0ZAJ0-F1	RAD51
RAD51	YEAST	P25454	AF-P25454-F1	RAD51		PMID: 1581961
SGS1	YEAST	P35187	AF-P35187-F1	BLM	spore viability around 30%	PMID: 21085703
BLM	MOUSE	O88700	AF-O88700-F1	BLM	BLM knockout is embryonic lethal, Blm-CKO line results in male infertility	PMID: 20308424
BLM	HUMAN	P54132	AF-P54132-F1	BLM
BLM	FINCH	H0ZI69	colabfold	BLM			not enough sequences for analyses
HEI10	MOUSE	D3Z3K2	AF-D3Z3K2-F1	HEI10	both sexes infertile	PMID: 17784788
HEI10	HUMAN	Q9NPC3	AF-Q9NPC3-F1	HEI10
MER3	YEAST	P51979	AF-P51979-F1	HFM1	spore viability around 40%	PMID: 19816584
HFM1	MOUSE	D3Z4R1	AF-D3Z4R1-F1	HFM1	both sexes infertile	PMID: 23555294
HFM1	HUMAN	A2PYH4	AF-A2PYH4-F1	HFM1
HFM1	FINCH	H0Z6Z6	colabfold	HFM1
MLH1	YEAST	P38920	AF-P38920-F1	MLH1
MLH1	MOUSE	Q9JK91	AF-Q9JK91-F1	MLH1	both sexes infertile	PMID: 8673133
MLH1	HUMAN	P40692	AF-P40692-F1	MLH1
MLH1	FINCH	A0A674GH59	AF-A0A674GH59-F1	MLH1
MLH3	YEAST	Q12083	AF-Q12083-F1	MLH3
MLH3	MOUSE	A0A1Y7VMP7	AF-A0A1Y7VMP7-F1	MLH3	both sexes infertile	PMID: 12091911
MLH3	HUMAN	Q9UHC1	AF-Q9UHC1-F1	MLH3
MLH3	FINCH	XM_030274704.3	colabfold	MLH3
MSH2	MOUSE	P43247	AF-P43247-F1	MSH2			MSH2 is included not because of its meiotic phenotype, but to use as a control for other mismatch repair proteins
MSH2	HUMAN	P43246	AF-P43246-F1	MSH2
MSH2	FINCH	H0Z563	AF-H0Z563-F1	MSH2
MSH2	YEAST	P25847	AF-P25847-F1	MSH2
MSH4	MOUSE	Q99MT2	AF-Q99MT2-F1	MSH4	both sexes infertile	PMID: 10809667
MSH4	HUMAN	O15457	AF-O15457-F1	MSH4
MSH4	FINCH	H0ZJP6	AF-H0ZJP6-F1	MSH4
MSH4	YEAST	P40965	AF-P40965-F1	MSH4
MSH5	MOUSE	Q9QUM7	AF-Q9QUM7-F1	MSH5	both sexes infertile	PMID: 10072381
MSH5	HUMAN	O43196	AF-O43196-F1	MSH5
MSH5	FINCH	H0ZN65	AF-H0ZN65-F1	MSH5
MSH5	YEAST	Q12175	AF-Q12175-F1	MSH5
MUS81	YEAST	Q04149	AF-Q04149-F1	MUS81	spore viability around 60%	PMID: 29920281	in fission yeast, mus81 mutants have a reported spore viability of <1 % (PMID: 11719193)
MUS81	MOUSE	Q91ZJ0	AF-Q91ZJ0-F1	MUS81	mild defects only	PMID: 18787696
MUS81	HUMAN	Q96NY9	AF-Q96NY9-F1	MUS81
MUS81	FINCH	XM_041712140.1	colabfold	MUS81			not enough sequences for analyses
ZIP3	YEAST	Q06032	AF-Q06032-F1	RNF212	spore viability 60%	PMID: 19765989
RNF212	MOUSE	F6TQD1	AF-F6TQD1-F1	RNF212	both sexes infertile	PMID: 23396135
RNF212	HUMAN	Q495C1	AF-Q495C1-F1	RNF212			not enough sequences for analyses
RNF212	FINCH	H0ZK96	AF-H0ZK96-F1	RNF212
RNF212b	MOUSE	D3Z423	AF-A8MTL3-F1	RNF212b	both sexes infertile	PMID: 38865271
RNF212b	HUMAN	A8MTL3	AF-D3Z423-F1	RNF212b
RNF212b	FINCH	XM_030259554.3	colabfold	RNF212b
MEI1	MOUSE	Q9D4I2	AF-Q9D4I2-F1	MEI1	both sexes infertile	PMID: 14668445
MEI1	HUMAN	Q5TIA1	AF-Q5TIA1-F1	MEI1
MEI1	FINCH	A0A674HC37	AF-A0A674HC37-F1	MEI1
	legend
	gene	gene name(s) of the proteins analyzed
	species	representative species from each lineage for which the Alphafold structure was used (HUMAN: Homo sapiens, MOUSE: Mus musculus, FINCH: Taeniopygia guttata, YEAST: Saccharomyces cerevisiae)
	uniprot/ncbi	uniprot or ncbi identifier for each gene from the indicated species
	structure	Alphafold database identifier for each gene, if no Alphafold entry was available, colabfold was used to generate a model
	homolog	one gene name for homologous genes that can be named differently in different species
	selected phenotypes	phenotype of deletion or knock-out models for at least one species for each gene
	reference	Literature reference for mutant phenotype (PMID format)
	note	further notes
