## Supplementary material for "Structure-informed evolutionary analysis of the meiotic recombination machinery": Dataset S2

### Sheet: Sheet1
Dataset S2 PAML results
gene	lineage	n	tree	notes/final check	M0 LnL	M1 LnL	M2 LnL	M7 LnL	M8 LnL	LRT M2-M1	p M1-M2 (df=2)	LRT M8-M7	p M7-M8 (df=2)	dN/dS M0	kappa M0	tree length
SPO11	primates	19	((Hmo,Nle),((Ggo,(Hsa,(Ppa,Ptr))),Pab),(((Csa,Cmo),((Pan,(Mle,Cat)),((Mmu,Mfa),Mne))),((Tfr,(Rro,Rbi)),Pte)));	looks good	-2183.02	-2173.57	-2172.3	-2173.99	-2172.3	2.5485	0.279571	3.38548	0.184059	0.13282	3.4698	0.233342
SPO11	rodents	18	(Pma,Pde((Rno,((((((((Msp,((Mmm,Mmc),Mmd)),Msr),Mca),Mpa),Mmi),Mco),((Gsu,Gdo),(Ani,Rdi))),Rso)),Mun));	looks good	-4126.01	-4089.73	-4088.58	-4092.49	-4087.92	2.31018	0.315058	9.13037	0.0104099	0.2508	3.75681	1.28659
SPO11	birds	7	(((Sbo,Sat),Hru),Cus,((Cmn,Tgu),Gtr));	looks good	-2483.45	-2454.36	-2452.6	-2454.64	-2452.61	3.51985	0.172045	4.07115	0.130615	0.22883	3.1205	0.485514
SPO11	budding yeasts	9	(Seu,Suv,(((((Spa,Sce),Sju),Smi),Sku),Sar),Sba);	looks good, some small stretches of mismatches	-5298.22	-5236.16	-5236.16	-5216.26	-5216.22	0	1	0.069004	0.966088	0.15696	3.34046	3.48596
SKI8	primates	19	((Hmo,Nle),((Ggo,(Hsa,(Ppa,Ptr))),Pab),(((Csa,Cmo),((Pan,(Mle,Cat)),((Mmu,Mfa),Mne))),((Tfr,(Rro,Rbi)),Pte)));	looks good	-1399.86	-1399.86	-1399.86	-1399.87	-1399.87	0.000686	0.9995	-0.00068	1	0.01037	1.96884	0.124675
SKI8	rodents	18	(Pma,Pde((Rno,((((((((Msp,((Mmm,Mmc),Mmd)),Msr),Mca),Mpa),Mmi),(Mna,Mco)),(Gsu,(Ani,Rdi))),Rso)),Mun));	looks good	-2318.84	-2316.47	-2316.47	-2313.74	-2313.74	0	1	-0.001284	1	0.03742	3.23441	0.884558
SKI8	birds	8	(((Sbo,Sat),Hru),(Cus,Eru),((Cmn,Tgu),Gtr));	looks good	-1727.62	-1727.62	-1727.62	-1727.63	-1727.63	0.002204	0.999	-0.002194	1	0.006	2.69508	0.510121
SKI8	budding yeasts	9	(Seu,Suv,(((((Spa,Sce),Sju),Smi),Sku),Sar),Sba);	looks good	-4208.31	-4180.83	-4180.83	-4161.63	-4161.39	-2e-06	1	0.47021	0.790571	0.05241	3.20483	2.63003
TOP6BL	primates	18	((Hmo,Nle),((Ggo,(Hsa,(Ppa,Ptr))),Pab),(((Csa,Cmo),((Pan,Cat),((Mmu,Mfa),Mne))),((Tfr,(Rro,Rbi)),Pte)));	looks good	-3548.07	-3544.9	-3541.13	-3545	-3541.56	7.54476	0.0229945	6.8839	0.0320006	0.73435	5.19589	0.345358
TOP6BL	rodents	15	(Pma,Rno((((((((Msp,((Mmm,Mmc),Mmd)),Msr),Mca),Mco),Asy),(Gsu,(Ani,Rdi))),Rso),Mun));	looks good	-7042.74	-6986.65	-6979.16	-6987	-6979.12	14.9784	0.000559202	15.7495	0.000380129	0.70233	4.11952	1.77855
REC104	budding yeasts	8	(Seu,Suv,((((Spa,Sce),Smi),Sku),Sar),Sba);	looks good	-2296.15	-2269.6	-2269.6	-2260.59	-2260.59	0	1	-0.000106	1	0.21364	3.09012	3.50539
TOP6BL	budding yeasts	9	(Seu,Suv,(((((Spa,Sce),Sju),Smi),Sku),Sar),Sba);	looks good, some small stretches of mismatches	-3754.84	-3706.97	-3706.97	-3698.47	-3696.39	0	1	4.15354	0.125306	0.19115	3.69875	3.62532
MEI4	primates	16	(Nle,((Ggo,(Hsa,(Ppa,Ptr))),Pab),(((Csa,Cmo),((Pan,Cat),((Mmu,Mfa),Mne))),((Tfr,Rro),Pte)));	looks good	-2236.33	-2235.24	-2234.27	-2235.47	-2234.28	1.92936	0.381174	2.37325	0.305288	0.44206	3.02016	0.275073
MEI4	rodents	17	(Pma,Rno,(((((((((Msp,((Mmm,Mmc),Mmd)),Msr),Mca),Mpa),Mmi),((Mna,Mco),Hal)),Asy),((Gsu,Gdo),)),Rso));	looks good	-4377.35	-4345.24	-4344.86	-4346.39	-4344.09	0.766784	0.681472	4.5974	0.100409	0.32416	2.75285	1.51137
MEI4	birds	8	(((Sbo,Sat),Hru),(Cus,Eru),((Cmn,Tgu),Gtr));	looks good	-3058.01	-3043.6	-3042.87	-3043.62	-3042.8	1.46277	0.481187	1.63679	0.441093	0.40057	2.97333	0.6572
MEI4	budding yeasts	5	(((Spa,Sce),Sju),Smi,Sku);	looks good, outmost species are missing	-3845.78	-3830.48	-3830.48	-3825.84	-3825.84	0	1	-0.000104	1	0.22296	3.87883	2.40107
REC114	primates	16	((Hmo,Nle),((Ggo,(Hsa,(Ppa,Ptr))),Pab),(((Csa,Cmo),((Pan,(Mle,Cat)),((Mmu,Mfa),Mne))),Rro));	looks good	-1558.47	-1556.94	-1556.53	-1557.02	-1556.53	0.817284	0.664646	0.982372	0.612014	0.398	2.68189	0.288736
REC114	rodents	18	(Pma,Pde(Rno,(((((((((Msp,((Mmm,Mmc),Mmd)),Msr),Mca),Mpa),Mmi),(Mna,Mco)),Asy),Gsu,(Ani,Rdi)),Rso)));	looks good	-3049.17	-3008.09	-3002.16	-3008.65	-3000.31	11.8545	0.00266647	16.6819	0.000238534	0.32921	3.23883	1.65866
REC114	budding yeasts	6	(Seu,(((Spa,Sce),Smi),Sku),Sar);	looks good	-5788.22	-5722.59	-5722.59	-5715.94	-5714.92	-0.000146	1	2.04619	0.3595	0.28978	4.44143	4.16981
IHO1	primates	18	((Hmo,Nle),((Ggo,(Hsa,(Ppa,Ptr))),Pab),((Csa,((Pan,(Mle,Cat)),((Mmu,Mfa),Mne))),((Tfr,(Rro,Rbi)),Pte)));	looks good	-3596.42	-3592.56	-3590.9	-3592.68	-3590.9	3.32336	0.189854	3.56517	0.168217	0.73744	4.04966	0.32436
IHO1	rodents	17	(Pma,Pde,((Rno,(((((((((Msp,((Mmm,Mmc),Mmd)),Msr),Mca),Mpa),Mco),Asy),Gsu),(Ani,Rdi)),Rso)),Mun));	looks good	-7774.27	-7695.56	-7689.56	-7698.33	-7689.23	11.9813	0.00250241	18.2099	0.000111109	0.6129	3.6858	2.28867
IHO1	birds	7	((Sbo,Sat),(Cus,Eru),((Cmn,Tgu),Gtr));	looks good	-5126.27	-5100.88	-5092.47	-5101.2	-5092.5	16.8076	0.00022397	17.3916	0.000167253	0.78184	3.34222	0.878824
MER2	budding yeasts	7	(Suv,(((Spa,Sce),Sju),Smi),Sku,Sar);	looks good, some small stretches of mismatches	-3697.01	-3635.4	-3635.4	-3631.2	-3631.18	0	1	0.040024	0.980199	0.17701	3.44622	2.88489
MEI1	primates	17	((Hmo,Nle),((Ggo,(Hsa,(Ppa,Ptr))),Pab),(((Csa,Cmo),((Pan,Mle),((Mmu,Mfa),Mne))),((Tfr,Rro),Pte)));	looks good	-7609.9	-7596.27	-7591.99	-7596.33	-7591.99	8.56658	0.0137943	8.69568	0.0129327	0.43462	5.84601	0.298706
MEI1	rodents	16	(Pma,Rno,(((((((((Msp,((Mmm,Mmc),Mmd)),Msr),Mca),Mpa),Mmi),Mco),Asy),(Gsu,(Ani,Rdi))),Rso));	looks good	-13530	-13384	-13381.7	-13390.5	-13380.7	4.47145	0.106939	19.5432	5.7055e-05	0.26444	4.07005	1.4433
MEI1	birds	7	(((Sbo,Sat),Hru),(Cus,Eru),(Tgu,Gtr));	looks good	-7419.04	-7402.63	-7402.61	-7402.76	-7402.61	0.032588	0.983635	0.293318	0.863726	0.43157	3.95078	0.503775
MRE11	primates	14	(Nle,((Ggo,(Hsa,(Ppa,Ptr))),Pab),((Csa,((Pan,(Mle,Cat)),((Mmu,Mfa),Mne))),Rro));	looks good	-3560.29	-3555.51	-3554.55	-3555.63	-3554.56	1.91677	0.383468	2.13487	0.343867	0.13127	2.95808	0.161651
MRE11	rodents	18	(Pma,Pde,((Rno,((((((((Msp,((Mmm,Mmc),Mmd)),Msr),Mca),Mpa),Mmi),(Mna,Mco)),(Gsu,(Ani,Rdi))),Rso)),Mun));	looks good	-6695.7	-6592.78	-6591.19	-6592.8	-6589.2	3.18325	0.20362	7.20401	0.0272691	0.15155	3.76708	1.16433
MRE11	birds	8	(((Sbo,Sat),Hru),(Cus,Eru),((Cmn,Tgu),Gtr));	looks good, some small stretches of mismatches	-4647.41	-4597.39	-4593.56	-4597.77	-4593.57	7.66263	0.0216771	8.39646	0.0150256	0.20084	2.8836	0.51779
MRE11	budding yeasts	8	(Seu,Suv,((((Spa,Sce),Sju),Smi),Sar),Sba);	looks good, some small stretches of mismatches	-7458.22	-7294.38	-7294.38	-7270.01	-7269.12	0	1	1.77553	0.411478	0.1066	3.91846	2.59273
RAD50	primates	17	((Hmo,Nle),((Ggo,(Hsa,(Ppa,Ptr))),Pab),(((Csa,Cmo),((Pan,Mle),((Mmu,Mfa),Mne))),((Tfr,Rro),Pte)));	looks good	-6180.26	-6178.2	-6178.2	-6178.13	-6178.13	-2e-06	1	1.2e-05	1	0.08919	3.33595	0.131239
RAD50	rodents	17	(Pma,Pde,((Rno,(((((((((Msp,((Mmm,Mmc),Mmd)),Msr),Mca),Mpa),Mmi),Mco)),(Gsu,(Ani,Rdi))),Rso)),Mun));	looks good	-11861.4	-11771.7	-11771.7	-11771.1	-11762.9	-1.4e-05	1	16.4839	0.0002634	0.08305	2.09136	1.11856
RAD50	birds	8	(((Sbo,Sat),Hru),(Cus,Eru),((Cmn,Tgu),Gtr));	looks good	-9241.12	-9166.25	-9154.09	-9168.48	-9154.09	24.3185	5.241e-06	28.7787	5.63e-07	0.23667	2.73534	0.625914
RAD50	budding yeasts	7	(Suv,((((Spa,Sce),Sju),Smi),Sar),Sba);	looks good	-12583.9	-12400.6	-12400.6	-12366.2	-12366.1	0	1	0.122616	0.940353	0.06851	2.77647	2.71807
NBN	primates	19	((Hmo,Nle),((Ggo,(Hsa,(Ppa,Ptr))),Pab)),((((Csa,Cmo),((Pan,(Mle,Cat)),((Mmu,Mfa),Mne))),((Tfr,(Rro,Rbi)),Pte)));	looks good, some small stretches of mismatches, but they are synonymous	-4382.24	-4377.44	-4377.44	-4377.45	-4377.45	2e-06	1	0.006062	0.997004	0.34671	3.90052	0.285794
NBN	rodents	16	(Pma,(Rno,((((((((Msp,((Mmm,Mmc),Mmd)),Msr),Mca),Mpa),Mmi),Mco),(Gsu,(Ani,Rdi))),Rso)),Mun);	looks good	-8773.69	-8670	-8662.49	-8669.83	-8659.21	15.0132	0.000549501	21.2353	2.4484e-05	0.29696	3.15546	1.62638
NBN	birds	8	(((Sbo,Sat),Hru),(Cus,Eru),((Cmn,Tgu),Gtr));	looks good	-6192.34	-6147.56	-6144.86	-6148.96	-6144.9	5.38946	0.0675762	8.11848	0.0172663	0.3972	3.25812	0.884943
NBN	budding yeasts	6	(Seu,(((Spa,Sce),Sju),Sku),Sar);	looks good, some small stretches of mismatches	-11746	-11631.9	-11631.9	-11619	-11618.4	0	1	1.26182	0.532059	0.30814	3.82269	4.26082
EXO1	primates	17	((Hmo,Nle),((Ggo,(Hsa,(Ppa,Ptr))),Pab),(((Csa,Cmo),(Cat,((Mmu,Mfa),Mne))),((Tfr,(Rro,Rbi)),Pte)));	looks good	-5310.02	-5294.91	-5293.88	-5295.1	-5293.89	2.0649	0.356116	2.42735	0.297155	0.26911	3.70216	0.341629
EXO1	rodents	16	(Rno,((((((((Msp,((Mmm,Mmc),Mmd)),Msr),Mca),Mpa),Mmi),(Mna,Mco)),(Gsu,(Ani,Rdi))),Rso),Mun);	looks good	-9174.65	-9079.77	-9079.77	-9079.95	-9075.61	0	1	8.6833	0.013017	0.29506	3.5142	1.4617
EXO1	birds	8	(((Sbo,Sat),Hru),(Cus,Eru),((Cmn,Tgu),Gtr));	looks good	-5928.73	-5886.49	-5886.2	-5886.63	-5886.06	0.573056	0.750887	1.13935	0.565808	0.30635	3.07637	0.662324
EXO1	budding yeasts	8	(Seu,Suv,((((Spa,Sce),Sju),Smi),Sar),Sba);	looks good	-8137.27	-8013.46	-8013.46	-7983.37	-7982.93	0	1	0.890926	0.640504	0.13069	3.48796	2.81734
MEIOB	primates	16	((Hmo,Nle),((Ggo,(Hsa,(Ppa,Ptr))),Pab),(((Csa,Cmo),((Pan,Cat),((Mmu,Mfa)))),((Tfr,Rro),Pte)));	looks good	-2615.65	-2612.4	-2612.4	-2612.35	-2612.35	0	1	-0.014988	1	0.30567	3.73738	0.293975
MEIOB	rodents	17	(Pma,Pde,((Rno,((((((((Msp,((Mmm,Mmc),Mmd)),Msr),Mca),Mpa),Mmi),Asy),(Gsu,(Ani,Rdi))),Rso)),Mun));	looks good	-4264.76	-4225.62	-4225.49	-4224.57	-4223.28	0.260294	0.878095	2.57267	0.276236	0.17796	3.86733	1.06715
MEIOB	birds	8	(((Sbo,Sat),Hru),(Cus,Eru),((Cmn,Tgu),Gtr));	looks good	-3239.32	-3216.42	-3216.33	-3216.69	-3216.31	0.175154	0.916219	0.75946	0.684203	0.17636	2.75335	0.582401
RAD51	primates	16	((Hmo,Nle),((Ggo,(Hsa,(Ppa,Ptr))),Pab),(((Csa,Cmo),((Pan,Mle),(Mmu,Mfa))),((Tfr,Rro),Pte)));	looks good	-1560.81	-1560.81	-1560.81	-1560.81	-1560.81	0.000112	1	-0.000112	1	0.03912	9.21804	0.117559
RAD51	rodents	17	(Pma,(Rno,((((((((Msp,((Mmm,Mmc),Mmd)),Msr),Mca),Mpa),Mmi),(Mna,Mco)),(Gsu,(Ani,Rdi))),Rso)),Mun);	looks good	-2581.19	-2576.36	-2576.28	-2577.85	-2576.34	0.166274	0.920351	3.02238	0.220689	0.01743	3.32995	0.809733
RAD51	birds	6	(Hru,(Cus,Eru),((Cmn,Tgu),Gtr));	looks good	-1871.34	-1871.34	-1871.34	-1871.37	-1871.37	0.00138	0.9995	-0.001372	1	0.02593	4.00583	0.421833
RAD51	budding yeasts	8	(Seu,Suv,((((Spa,Sce),Sju),Sku),Sar),Sba);	looks good	-3619.48	-3594.08	-3594.08	-3591.72	-3591.72	0	1	-0.0008	1	0.03946	2.93354	2.05461
DMC1	primates	16	((Hmo,Nle),((Ggo,(Hsa,(Ppa,Ptr))),Pab),(((Csa,Cmo),(Pan,(Mmu,Mfa))),((Tfr,(Rro,Rbi)),Pte)));	looks good, some mismatches that could be errors	-1599.05	-1594.77	-1594.77	-1594.81	-1594.77	0.00082	0.9995	0.073992	0.963676	0.13004	4.66508	0.125151
DMC1	rodents	17	(Pma,Pde,(Rno,((((((((Msp,((Mmm,Mmc),Mmd)),Msr),Mca),Mmi),(Mna,Mco)),Asy),(Gsu,(Ani,Rdi))),Rso)));	looks good	-2470.46	-2454.1	-2454.1	-2454.38	-2454.12	-2e-06	1	0.52261	0.769896	0.0642	2.46196	0.64566
DMC1	birds	5	(Hru,Cus,((Cmn,Tgu),Gtr));	looks good	-1648.38	-1648.38	-1648.38	-1648.39	-1648.39	0.000492	1	-0.000488	1	0.03031	3.07197	0.254711
DMC1	budding yeasts	5	(Suv,((Spa,Sce),Smi),Sar);	looks good, outmost species are missing	-2395.71	-2391.68	-2391.68	-2393.4	-2391.9	0	1	3.00173	0.222907	0.00912	5.23735	1.93706
MSH2	primates	17	((Hmo,Nle),((Ggo,(Hsa,(Ppa,Ptr))),Pab),(((Csa,Cmo),((Pan,Cat),((Mmu,Mfa),Mne))),((Rro,Rbi),Pte)));	looks good	-4666.74	-4666.74	-4666.74	-4666.77	-4666.77	0.000958	0.9995	-0.000984	1	0.0534	2.66743	0.1608
MSH2	rodents	16	(Pma,(Rno,(((((((((((Mmm,Mmc),Mmd)),Msr),Mca),Mpa),Mmi),Mco),Asy),(Gsu,(Ani,Rdi))),Rso)),Mun);	looks good	-8718.5	-8662.31	-8661.56	-8658.1	-8652.51	1.50016	0.472367	11.1674	0.00375939	0.09888	3.70114	1.16609
MSH2	birds	8	(((Sbo,Sat),Hru),(Cus,Eru),((Cmn,Tgu),Gtr));	looks good	-6023.76	-6001.17	-6001.17	-6000.7	-6000.62	0	1	0.15025	0.927743	0.07321	2.19757	0.504047
MSH2	budding yeasts	7	(Seu,Suv,((((Spa,Sce),Sju),Sku),Sar));	looks good, some small stretches of mismatches	-9314.85	-9297.47	-9297.47	-9261.9	-9261.9	0	1	-0.007302	1	0.04217	3.17636	2.42845
MSH4	primates	18	((Hmo,Nle),((Ggo,(Hsa,(Ppa,Ptr))),Pab),(((Csa,Cmo),((Pan,Cat),((Mmu,Mfa),Mne))),((Tfr,(Rro,Rbi)),Pte)));	looks good	-5007.62	-4996.59	-4993.65	-4996.72	-4993.7	5.88073	0.0528393	6.03605	0.0488989	0.24138	4.34107	0.195215
MSH4	rodents	10	(Rno,((Msp,((Mmm,Mmc),Mmd)),((Gsu,Gdo),(Ani,Rdi))),Rso);	looks good, some small stretches of mismatches but they are shared by multiple species	-6633.98	-6579.47	-6559.22	-6582.6	-6559.12	40.5074	2e-09	46.9609	6.347e-11	0.17768	3.21184	0.58417
MSH4	birds	7	((Sbo,Hru),(Cus,Eru),((Cmn,Tgu),Gtr));	looks good, some small stretches of mismatches	-6331.92	-6295.78	-6294.98	-6297.17	-6294.98	1.59964	0.449329	4.37012	0.112478	0.1618	3.14967	0.596222
MSH4	budding yeasts	9	(Seu,Suv,(((((Spa,Sce),Sju),Smi),Sku),Sar),Sba);	looks good	-10102.7	-9987.3	-9987.3	-9945.38	-9945.38	-9.6e-05	1	-0.001578	1	0.09893	3.88245	2.62517
MSH5	primates	15	((Hmo,Nle),((Ggo,(Hsa,Ppa)),Pab),(((Csa,Cmo),(Cat,((Mmu,Mfa),Mne))),((Tfr,Rro),Pte)));	looks good	-4490.38	-4483.77	-4483.57	-4483.78	-4483.57	0.397454	0.81996	0.40402	0.817095	0.1943	5.45827	0.213759
MSH5	rodents	17	(Pma,(Rno,(((((((((Msp,((Mmm,Mmc),Mmd)),Msr),Mca),Mpa),Mmi),Mco),Asy),(Gsu,(Ani,Rdi))),Rso)),Mun);	looks good, some small stretches of mismatches	-8232.28	-8176.94	-8176.94	-8176.56	-8176.06	0	1	1.00264	0.605622	0.11428	3.49143	1.33376
MSH5	birds	8	(((Sbo,Sat),Hru),(Cus,Eru),((Cmn,Tgu),Gtr));	looks good	-5792.54	-5737.42	-5734.55	-5738	-5735.25	5.73848	0.0567557	5.50617	0.0637364	0.24731	3.44136	0.604993
MSH5	budding yeasts	8	(Seu,Suv,(((((Spa,Sce),Sju),Smi),Sku),Sar));	looks good	-12215.9	-12033.4	-12033.4	-11997	-11995.4	-1.8e-05	1	3.1685	0.20505	0.15561	3.62001	3.51893
HEI10	primates	19	((Hmo,Nle),((Ggo,(Hsa,(Ppa,Ptr))),Pab)),((((Csa,Cmo),((Pan,(Mle,Cat)),((Mmu,Mfa),Mne))),((Tfr,(Rro,Rbi)),Pte)));	looks good	-1536.65	-1525.71	-1524.03	-1525.77	-1524.03	3.36909	0.185537	3.4986	0.173861	0.14659	3.03105	0.222505
HEI10	rodents	19	(Pma,Pde,((Rno,((((((((Msp,((Mmm,Mmc),Mmd)),Msr),Mca),Mpa),Mmi),((Mna,Mco),Hal)),(Gsu,(Ani,Rdi))),Rso)),Mun));	looks good	-2610.72	-2588.67	-2588.82	-2587.96	-2587.81	-0.288964	1	0.300522	0.860278	0.09329	2.99375	1.23246
HFM1	primates	14	((Hmo,Nle),((Ggo,(Hsa,(Ppa,Ptr))),Pab),((Cmo,((Pan,Cat),(Mmu,Mfa))),(Rro,Pte)));	looks good	-7845.13	-7832.48	-7832.48	-7832.49	-7832.41	2e-06	1	0.152002	0.926816	0.29596	3.96594	0.231386
HFM1	rodents	17	(Pma,(Rno,(((((((Msp,((Mmm,Mmc),Mmd)),Msr),Mpa),Mmi),(Mna,Mco)),((Gsu,Gdo),(Ani,Rdi))),Rso)),Mun);	looks good	-15579.8	-15407.5	-15400.7	-15411.2	-15397.1	13.6412	0.00109118	28.3092	7.12e-07	0.33613	3.92967	1.43366
HFM1	birds	7	(((Sbo,Sat),Hru),(Cus,Eru),(Tgu,Gtr));	looks good, some small stretches of mismatches	-9492.51	-9423.34	-9416.42	-9424.59	-9416.16	13.8469	0.000984379	16.8761	0.000216483	0.27038	2.60336	0.495721
HFM1	budding yeasts	6	(Suv,(((Spa,Sce),Sju),Smi),Sba);	looks good, some small stretches of mismatches	-12081.6	-11826.5	-11826.5	-11806.8	-11806.8	0	1	-0.000264	1	0.11758	2.94472	2.27169
RNF212	rodents	17	(Pma,Pde,((Rno,((((((((((Mmm,Mmc),Mmd)),Msr),Mca),Mpa),Mmi),(Mna,Mco)),(Gsu,(Ani,Rdi))),Rso)),Mun));	looks good	-3177.29	-3143.58	-3140.01	-3144.77	-3140.39	7.14546	0.0280856	8.75507	0.0125567	0.3668	5.49232	1.3526
RNF212	birds	7	(((Sbo,Sat),Hru),Cus,((Cmn,Tgu),Gtr));	looks good	-2552.34	-2523.52	-2520.21	-2523.53	-2520.09	6.61169	0.0366625	6.88473	0.0319846	0.55995	2.47507	1.07815
RNF212	budding yeasts	8	(Seu,Suv,((((Spa,Sce),Sju),Sku),Sar),Sba);	looks good	-5030.28	-4978.94	-4978.94	-4967.77	-4967.77	0	1	-0.000154	1	0.12097	4.08097	2.92103
MLH1	primates	19	((Hmo,Nle),((Ggo,(Hsa,(Ppa,Ptr))),Pab)),((((Csa,Cmo),((Pan,(Mle,Cat)),((Mmu,Mfa),Mne))),((Tfr,(Rro,Rbi)),Pte)));	looks good	-4002.77	-4002.77	-4002.77	-4002.78	-4002.79	0.000128	1	-0.015528	1	0.18056	3.31943	0.18768
MLH1	rodents	16	(Pma,(Rno,((((((((Msp,((Mmm,Mmc),Mmd)),Msr),Mca),Mpa),Mmi),Mco),(Gsu,(Ani,Rdi))),Rso)),Mun);	looks good, some small stretches of mismatches	-7142.02	-7049.26	-7049.26	-7049.44	-7047.9	0	1	3.07091	0.215348	0.14696	2.94221	1.11068
MLH1	birds	7	((Sat,Hru),(Cus,Eru),((Cmn,Tgu),Gtr));	looks good	-4966.67	-4922.24	-4919.53	-4922.35	-4919.55	5.41153	0.0668035	5.59792	0.0608709	0.21678	4.97015	0.544946
MLH1	budding yeasts	7	(Seu,Suv,((((Spa,Sce),Sju),Smi),Sku));	looks good, some small stretches of mismatches	-8600.88	-8450.41	-8450.41	-8426.34	-8424.87	0	1	2.93244	0.230847	0.12664	3.86706	2.59021
MLH3	primates	15	((Hmo,Nle),((Ggo,(Hsa,(Ppa,Ptr))),Pab),(((Csa,Cmo),(Pan,(Mmu,Mfa))),((Tfr,Rro),Pte)));	looks good	-8728.58	-8719.38	-8716.44	-8719.44	-8716.44	5.8877	0.0526547	5.9947	0.0499117	0.54346	5.54712	0.30166
MLH3	rodents	15	(Pma,Rno,((((((((Msp,((Mmm,Mmc),Mmd)),Msr),Mca),Mpa),Mmi),Mco),(Gsu,(Ani,Rdi))),Rso));	looks good, some small stretches of mismatches	-16109.3	-15931.6	-15923.1	-15937.5	-15925.7	16.8869	0.000215295	23.5306	7.768e-06	0.42516	3.81508	1.58643
MLH3	birds	7	((Sbo,Sat),(Cus,Eru),((Cmn,Tgu),Gtr));	looks good	-10754.6	-10681.1	-10670	-10681.9	-10670	22.1004	1.5887e-05	23.8624	6.583e-06	0.44493	3.95501	0.708321
MLH3	budding yeasts	9	(Seu,Suv,(((((Spa,Sce),Sju),Smi),Sku),Sar),Sba);	looks good, some small stretches of mismatches	-10072.7	-9942.23	-9942.23	-9902.75	-9902.55	-0.000106	1	0.400582	0.818321	0.17877	4.53559	3.79518
MUS81	primates	19	((Hmo,Nle),((Ggo,(Hsa,(Ppa,Ptr))),Pab),(((Csa,Cmo),((Pan,(Mle,Cat)),((Mmu,Mfa),Mne))),((Tfr,(Rro,Rbi)),Pte)));	looks good	-3362.57	-3356.43	-3354.38	-3357.66	-3354.4	4.11191	0.127965	6.5252	0.0382925	0.19711	6.49353	0.335366
MUS81	rodents	21	(Pma,Pde,((Rno,(((((((((Msp,((Mmm,Mmc),Mmd)),Msr),Mca),Mpa),Mmi),((Mna,Mco),Hal)),Asy),((Gsu,Gdo),(Ani,Rdi))),Rso)),Mun));	looks good	-6441.97	-6345.98	-6344.5	-6348.48	-6345	2.95622	0.228093	6.9633	0.0307612	0.21735	4.14091	1.66618
MUS81	budding yeasts	8	(Seu,Suv,((((Spa,Sce),Sju),Smi),Sar),Sba);	looks good, some small stretches of mismatches	-7273.65	-7132.35	-7132.35	-7095.17	-7095.17	-2e-06	1	-0.000228	1	0.10873	3.43609	3.08091
BLM	primates	16	((Hmo,Nle),((Ggo,(Hsa,(Ppa,Ptr))),Pab),(((Csa,Cmo),((Pan,Cat),(Mmu,Mfa))),((Tfr,Rro),Pte)));	looks good	-8058.46	-8030.83	-8020.43	-8031.5	-8020.44	20.805	3.0356e-05	22.1181	1.5745e-05	0.39128	5.50398	0.254252
BLM	rodents	17	(Pma,Rno,((((((((Msp,((Mmm,Mmc),Mmd)),Msr),Mca),Mpa),(Mna,Mco)),Asy),((Gsu,Gdo),(Ani,Rdi))),Rso));	looks good	-14612.2	-14395.9	-14373	-14402.9	-14371.5	45.8219	1.122e-10	62.7785	2.331e-14	0.30065	3.35793	1.34909
BLM	budding yeasts	6	(Seu,Suv,(((Spa,Sce),Sju),Sar));	looks good, some small stretches of mismatches	-14521.7	-14382.5	-14382.5	-14349.4	-14349.3	0	1	0.20724	0.901676	0.09753	3.6728	2.36554
RNF212B	primates	18	((Hmo,Nle),((Ggo,(Hsa,(Ppa,Ptr))),Pab),(((Csa,Cmo),((Pan,Cat),((Mmu,Mfa),Mne))),((Tfr,(Rro,Rbi)),Pte)));	looks good	-1697.98	-1694.82	-1694.78	-1694.9	-1694.78	0.072678	0.964158	0.2489	0.882938	0.25631	6.9161	0.25336
RNF212B	rodents	18	(Pma,(Rno,(((((((((Msp,((Mmm,Mmc),Mmd)),Msr),Mca),Mpa),Mmi),(Mna,Mco)),Asy),(Gsu,(Ani,Rdi))),Rso)),Mun);	looks good	-2890.65	-2883.26	-2882.53	-2884.12	-2882.14	1.45833	0.482391	3.94904	0.138831	0.31917	3.70291	1.13457
RNF212B	birds	6	(((Sbo,Sat),Hru),(Cmn,Tgu),Gtr);	looks good, some small stretches of mismatches but there is a gap therein another species anyways	-1705.58	-1690.82	-1689.96	-1690.96	-1689.67	1.71698	0.423797	2.58576	0.274446	0.33773	5.1364	1.07392
		legend
		gene	gene name(s) of the proteins analyzed
		lineage	lineage that was analyzed
		n	number of sequences included in the analysis
		tree	tree used for the analysis, in newick format
		notes/final check	notes about the quality of the sequence alignment
		M0 LnL	likelihood model M0
		M1 LnL	likelihood model M1
		M2 LnL	likelihood model M2
		M7 LnL	likelihood model M7
		M8 LnL	likelihood model M8
		LRT M2-M1	test statistic calculated as 2(LnL_M2-LnL_M1)
		p M1-M2 (df=2)	p-value (2 degrees of freedom), significant p-values highlighted in green
		LRT M8-M7	test statistic calculated as 2(LnL_M8-LnL_M7)
		p M7-M8 (df=2)	p-value (2 degrees of freedom), significant p-values highlighted in green
		dN/dS M0	dN/dS estimated under model M0
		kappa M0	kappa estimated under model M0
		tree length	tree length
