## Supplementary material for "Structure-informed evolutionary analysis of the meiotic recombination machinery": Dataset S3

### Sheet: Sheet1
Dataset S3 PAML domain results
gene	lineage	tree	gene partition 1	description partition 1	partition 2	description partition 2	dN/dS partition 1	dN/dS partition 2	ℓ Model C	ℓ Model E	2Δℓ	p-value
MLH1	MOUSE N=16	(Pma,(Rno,((((((((Msp,((Mmm,Mmc),Mmd)),Msr),Mca),Mpa),Mmi),Mco),(Gsu,(Ani,Rdi))),Rso)),Mun);	MLH1(1-335,505-760)	structured regions	MLH1(336-504)	disordered regions	0.06299	0.43709	-7046.57	-6981.43	130.262	0
MLH1	BIRDS N=7	((Sat,Hru),(Cus,Eru),((Cmn,Tgu),Gtr));	MLH1(1-337,497-749)	structured regions	MLH1(338-496)	disordered regions	0.11431	0.61627	-4912.55	-4886.86	51.3858	6.945e-12
MLH1	PRIMATES N=19	((Hmo,Nle),((Ggo,(Hsa,(Ppa,Ptr))),Pab),(((Csa,Cmo),((Pan,(Mle,Cat)),((Mmu,Mfa),Mne))),((Tfr,(Rro,Rbi)),Pte)));	MLH1(1-337,504-765)	structured regions	MLH1(338-503)	disordered regions	0.10216	0.44557	-3964.93	-3956.92	16.0329	0.00033
MLH1	YEAST N=7	(Seu,Suv,((((Spa,Sce),Sju),Smi),Sku));	MLH1(1-335,515-774)	structured regions	MLH1(336-514)	disordered regions	0.07625	0.30863	-8499.46	-8450.64	97.6403	0
MLH3	MOUSE N=15	(Pma,Rno,((((((((Msp,((Mmm,Mmc),Mmd)),Msr),Mca),Mpa),Mmi),Mco),(Gsu,(Ani,Rdi))),Rso));	MLH3(1-349,1211-1483)	structured regions	MLH3(350-1210)	disordered regions	0.20527	0.60688	-16051.5	-15994	115.067	0
MLH3	BIRDS N=7	((Sbo,Sat),(Cus,Eru),((Cmn,Tgu),Gtr));	MLH3(1-404,1179-1432)	structured regions	MLH3(405-1178)	disordered regions	0.17478	0.65404	-10681.3	-10638.5	85.6708	0
MLH3	PRIMATES N=15	((Hmo,Nle),((Ggo,(Hsa,(Ppa,Ptr))),Pab),(((Csa,Cmo),(Pan,(Mmu,Mfa))),((Tfr,Rro),Pte)));	MLH3(1-399,1218-1453)	structured regions	MLH3(400-1217)	disordered regions	0.21802	0.81587	-8684.13	-8665.9	36.4571	1.212e-08
MLH3	YEAST N=9	(Seu,Suv,(((((Spa,Sce),Sju),Smi),Sku),Sar),Sba);	MLH3(1-372,518-715)	structured regions	MLH3(373-517)	disordered regions	0.14655	0.34167	-10020.1	-10001.3	37.4595	7.343e-09
RAD50	PRIMATES N=17	((Hmo,Nle),((Ggo,(Hsa,(Ppa,Ptr))),Pab),(((Csa,Cmo),((Pan,Mle),((Mmu,Mfa),Mne))),((Tfr,Rro),Pte)));	RAD50(1-181,1155-1312)	structured regions	RAD50(182-1154)	disordered regions	0.04255	0.1057	-6119.96	-6116.59	6.73532	0.03448
RAD50	MOUSE N=17	(Pma,Pde,((Rno,(((((((((Msp,((Mmm,Mmc),Mmd)),Msr),Mca),Mpa),Mmi),Mco)),(Gsu,(Ani,Rdi))),Rso)),Mun));	RAD50(1-182,1155-1312)	structured regions	RAD50(183-1154)	disordered regions	0.05632	0.09414	-11853.5	-11846.6	13.7888	0.001013
RAD50	BIRDS N=8	(((Sbo,Sat),Hru),(Cus,Eru),((Cmn,Tgu),Gtr));	RAD50(1-182,1155-1312)	structured regions	RAD50(183-1154)	disordered regions	0.11655	0.29682	-9207.37	-9195.54	23.6598	7.283e-06
RAD50	YEAST N=7	(Suv,((((Spa,Sce),Sju),Smi),Sar),Sba);	RAD50(1-188,1161-1312)	structured regions	RAD50(189-1160)	disordered regions	0.00269	0.09	-12517.4	-12424.9	184.835	0
SKI8	YEAST N=9	(Seu,Suv,(((((Spa,Sce),Sju),Smi),Sku),Sar),Sba);	SKI8(12-179)	N-terminal	SKI8(1-11,180-397)	C-terminal	0.10232	0.01962	-4183.66	-4153.4	60.5325	7.172e-14
SKI8	MOUSE N=18	(Pma,Pde((Rno,((((((((Msp,((Mmm,Mmc),Mmd)),Msr),Mca),Mpa),Mmi),(Mna,Mco)),(Gsu,(Ani,Rdi))),Rso)),Mun));	SKI8(12-145)	N-terminal	SKI8(1-11,146-305)	C-terminal	0.0502	0.02027	-2323.15	-2317.34	11.6196	0.002997
SKI8	PRIMATES N=19	((Hmo,Nle),((Ggo,(Hsa,(Ppa,Ptr))),Pab),(((Csa,Cmo),((Pan,(Mle,Cat)),((Mmu,Mfa),Mne))),((Tfr,(Rro,Rbi)),Pte)));	SKI8(12-145)	N-terminal	SKI8(1-11,146-305)	C-terminal	0.0001	0.01273	-1355.55	-1355.06	0.984996	0.6111
SKI8	BIRDS N=8	(((Sbo,Sat),Hru),(Cus,Eru),((Cmn,Tgu),Gtr));	SKI8(12-145)	N-terminal	SKI8(1-11,146-306)	C-terminal	0.01463	0.0001	-1706.62	-1704.69	3.87128	0.1444
legend
gene	gene name(s) of the proteins analyzed
lineage	lineage that was analyzed and number of sequences included in the analysis
tree	tree used for the analysis, in newick format
gene partition 1	amino aicd positions selected for the first partition of the gene
description partition 1	description of the first partition of the gene
partition 2	amino aicd positions selected for the second partition of the gene
description partition 2	description of the second partition of the gene
dN/dS partition 1	estimated dN/dS ratio under model E for the residues in the first partition of the gene
dN/dS partition 2	estimated dN/dS ratio under model E for the residues in the second partition of the gene
ℓ Model C	likelihood model C
ℓ Model E	likelihood model E
2Δℓ	test statistic calculated as 2(LnL_E-LnL_C)
p-value	p-value (2 degrees of freedom), significant p-values highlighted in green
