## Supplementary material for "Structure-informed evolutionary analysis of the meiotic recombination machinery": Dataset S4

### Sheet: Sheet1
Dataset S4 Interacting residues under positive selection
protein	lineage	interacting protein	number of residues post. mean DN/DS>1	number of residues post. probability >0.9
MLH1	BIRDS	MLH3	2
MLH3	BIRDS	MLH1	3
MLH3	MOUSE	MLH1	2
MLH3	PRIMATES	MLH1	3
MLH3	YEAST	MLH1	4
MRE11	BIRDS	RAD50	4	1 (A607)
MRE11	MOUSE	RAD50	4	1 (I620)
MRE11	YEAST	RAD50	4
MSH4	BIRDS	MSH5	3
MSH4	MOUSE	MSH5	5	2 (M1, Y11)
MSH4	PRIMATES	MSH5	6
MSH4	YEAST	MSH5	1
MSH5	BIRDS	MSH4	13	2 (P392, A412)
MSH5	MOUSE	MSH4	3
MSH5	PRIMATES	MSH4	2
RAD50	BIRDS	MRE11	5
RAD50	BIRDS	RAD50	4
RAD50	MOUSE	MRE11	4	1 (K126)
RAD50	MOUSE	RAD50	2
RAD50	YEAST	RAD50	2
SPO11	BIRDS	SPO11	2
SPO11	BIRDS	TOP6BL	1	1 (L48)
SPO11	MOUSE	SPO11	3
SPO11	MOUSE	TOP6BL	2
SPO11	PRIMATES	SPO11	1
SPO11	PRIMATES	TOP6BL	2
SPO11	YEAST	SKI8	1
TOP6BL	MOUSE	SPO11	6	1 (Q446)
TOP6BL	PRIMATES	SPO11	2
legend
protein	gene name(s) of the proteins analyzed
lineage	lineage that was analyzed and number of sequences included in the analysis
interacting protein	gene name(s) of the interacting protein
number of residues post. mean DN/DS>1	number of residues post. mean DN/DS>1
number of residues post. probability >0.9	number of residues post. mean DN/DS>1 and post. Probability >0.9, the exact residue(s) are shown in brackets
