## Supplementary material for "Structure-informed evolutionary analysis of the meiotic recombination machinery": Dataset S6

### Sheet: Sheet1
Dataset S6 PAML paralog results
gene	lineage	tree	gene partition 1	description partition 1	partition 2	description partition 2	dN/dS partition 1	dN/dS partition 2	ℓ Model C	ℓ Model E	2Δℓ	p-value
RAD51_DMC1	PRIMATES N=15	((Hmo,Nle),((Ggo,(Hsa,(Ppa,Ptr))),Pab),(((Csa,Cmo),(Pan,(Mmu,Mfa))),((Tfr,Rro),Pte)));	RAD51(1-339)	generic gene	DMC1(340-679)	meiosis-specific gene	0.02658	0.13538	-3150.39	-3146.95	6.89785	0.03178
RAD51_DMC1	MOUSE N=15	(Pma,Rno,(((((((Msp,((Mmm,Mmc),Mmd)),Msr),Mca),Mmi),(Mna,Mco)),(Gsu,(Ani,Rdi))),Rso));	RAD51(1-339)	generic gene	DMC1(340-679)	meiosis-specific gene	0.0202	0.0596	-4609	-4603.42	11.1581	0.003776
RAD51_DMC1	BIRDS N=5	(Hru,Cus,((Cmn,Tgu),Gtr));	RAD51(1-339)	generic gene	DMC1(340-681)	meiosis-specific gene	0.02922	0.03028	-3441.42	-3441.01	0.80648	0.6683
RAD51_DMC1	YEAST N=5	(((par,cer),kud),arb,bay);	RAD51(1-339)	generic gene	DMC1(340-674)	meiosis-specific gene	0.04295	0.00835	-5502.04	-5475.16	53.7657	2.113e-12
MSH2_MSH4	YEAST N=7	(Seu,Suv,((((Spa,Sce),Sju),Sku),Sar));	MSH2(1-964)	generic gene	MSH4(965-1842)	meiosis-specific gene	0.04216	0.09823	-18610.6	-18572	77.2363	0
MSH2_MSH4	MOUSE N=8	(Rno,((((Mmm,Mmc),Mmd)),(Gsu,(Ani,Rdi))),Rso);	MSH2(1-936)	generic gene	MSH4(937-1895)	meiosis-specific gene	0.11226	0.17147	-12753.7	-12745.7	16.1374	0.0003133
MSH2_MSH4	PRIMATES N=17	((Hmo,Nle),((Ggo,(Hsa,(Ppa,Ptr))),Pab),(((Csa,Cmo),((Pan,Cat),((Mmu,Mfa),Mne))),((Rro,Rbi),Pte)));	MSH2(1-934)	generic gene	MSH4(935-1872)	meiosis-specific gene	0.05341	0.24872	-9651.37	-9635.06	32.6189	8.258e-08
MSH2_MSH4	BIRDS N=7	((Sbo,Hru),(Cus,Eru),((Cmn,Tgu),Gtr));	MSH2(1-937)	generic gene	MSH4(938-1875)	meiosis-specific gene	0.07447	0.16223	-12224.7	-12212.1	25.145	3.466e-06
legend
gene	gene name(s) of the proteins analyzed, for the comparison of paralogous protein pairs the two genes are treated as one long sequence
lineage	lineage that was analyzed and number of sequences included in the analysis
tree	tree used for the analysis, in newick format
gene partition 1	amino aicd positions selected for the first partition of the gene, numbers indicate the relative positions within this long gene sequence
description partition 1	description of the first partition of the gene
partition 2	amino aicd positions selected for the second partition of the gene, numbers indicate the relative positions within this long gene sequence
description partition 2	description of the second partition of the gene
dN/dS partition 1	estimated dN/dS ratio under model E for the residues in the first partition of the gene
dN/dS partition 2	estimated dN/dS ratio under model E for the residues in the second partition of the gene
ℓ Model C	likelihood model C
ℓ Model E	likelihood model E
2Δℓ	test statistic calculated as 2(LnL_E-LnL_C)
p-value	p-value (2 degrees of freedom), significant p-values highlighted in green
