## Supplementary material for "Structure-informed evolutionary analysis of the meiotic recombination machinery": Dataset S7

### Sheet: Sheet1
Dataset S7 Statistics tetrad viability
endpoint	gate	contrast	p_omnibus	p_two	p_one	p_adj
MI_sig (0/2)	Gate1_omnibus_4group_LRT	H0: Reint = Spar = Sarb = Sbay	5.34494327558081e-07	NA	NA	NA
MI_sig (0/2)	Validation	Reint_minus_WT	NA	0.609517	NA	NA
MI_sig (0/2)	Validation	msh4del_minus_WT	NA	NA	3.01200383422291e-10	NA
MI_sig (0/2)	Validation	msh4del_minus_Reint	NA	NA	2.65352768690241e-12	NA
MI_sig (0/2)	Gate2_primary_vs_Reint	Spar_minus_Reint	NA	NA	0.764271	0.764271
MI_sig (0/2)	Gate2_primary_vs_Reint	Sarb_minus_Reint	NA	NA	0.0124097	0.0248193
MI_sig (0/2)	Gate2_primary_vs_Reint	Sbay_minus_Reint	NA	NA	0.000929869	0.00278961
MI_sig (0/2)	Gate3_ordering	Sarb_minus_Spar	NA	NA	0.00596054	0.0119211
MI_sig (0/2)	Gate3_ordering	Sbay_minus_Sarb	NA	NA	0.129771	0.129771
MI_sig (0/2)	MSH5_two_sided	Reint_vs_Reint_MSH5	NA	0.218769	NA	0.437539
MI_sig (0/2)	MSH5_two_sided	Sarb_vs_Sarb_MSH5	NA	0.84224	NA	0.84224
MI_sig (0/2)	MSH5_two_sided	Sbay_vs_Sbay_MSH5	NA	9.72498318924291e-16	NA	2.91749495677287e-15
Overall viability (beta-binomial)	Gate1_omnibus_4group_LRT	H0: Reint = Spar = Sarb = Sbay	5.8369144060166e-06	NA	NA	NA
Overall viability (beta-binomial)	Validation	Reint_minus_WT	NA	0.0881776	NA	NA
Overall viability (beta-binomial)	Validation	msh4del_minus_WT	NA	NA	1.85969476894886e-20	NA
Overall viability (beta-binomial)	Validation	msh4del_minus_Reint	NA	NA	1.46611036428585e-22	NA
Overall viability (beta-binomial)	Gate2_primary_vs_Reint	Spar_minus_Reint	NA	NA	0.404028	0.404028
Overall viability (beta-binomial)	Gate2_primary_vs_Reint	Sarb_minus_Reint	NA	NA	0.0111664	0.0223329
Overall viability (beta-binomial)	Gate2_primary_vs_Reint	Sbay_minus_Reint	NA	NA	0.000132457	0.000397371
Overall viability (beta-binomial)	Gate3_ordering	Sarb_minus_Spar	NA	NA	0.0123236	0.0246472
Overall viability (beta-binomial)	Gate3_ordering	Sbay_minus_Sarb	NA	NA	0.0827534	0.0827534
Overall viability (beta-binomial)	MSH5_two_sided	Reint_vs_Reint_MSH5	NA	0.0186792	NA	0.0373583
Overall viability (beta-binomial)	MSH5_two_sided	Sarb_vs_Sarb_MSH5	NA	0.226419	NA	0.226419
Overall viability (beta-binomial)	MSH5_two_sided	Sbay_vs_Sbay_MSH5	NA	7.26863142692669e-20	NA	2.18058942807801e-19
legend
endpoint	endpoint calculated from Tetrad viability data, MI_sig(0/2) are tetrads with a 0:2 viability pattern that is associated with Meiosis I non-disjunction events, Overall viability (beta-binomial) is the overall viability across all spores
gate	which gate of the hierarchical testing strategy (omnibus test, validation experiments, heterologous experiments or MSH5 rescue)
contrast	Null hypothesis or comparison of viability between two strains
p_omnibus	p-value calculated from the omnibus test
p_two	p-value calculated from a two-sided comparison
p_one	p-value calculated from a one-sided comparison
p_adj	adjusted p-value in case Holm's correction was performed
