## Supplementary material for "Structure-informed evolutionary analysis of the meiotic recombination machinery": Dataset S8

### Sheet: Sheet1
Dataset S8 Statistics genetic distance
S8A: Fisher's exact tests
gate	interval	contrast	p_omnibus	p_one_sided	p_two_sided	p_adjusted
HET_OMNIBUS	CEN8::THR1	OMNIBUS (Reint,Spar,Sarb,Sbay)	4.77305327191434e-83	NA	NA	NA
HET_ORDERING	CEN8::THR1	Sarb vs Spar	NA	2.8753682723677e-35	NA	5.7507365447354e-35
HET_ORDERING	CEN8::THR1	Sbay vs Sarb	NA	0.0999492	NA	0.0999492
HET_PRIMARY	CEN8::THR1	Spar vs Reintegration	NA	0.981585	NA	0.981585
HET_PRIMARY	CEN8::THR1	Sarb vs Reintegration	NA	7.581518978977e-46	NA	1.5163037957954e-45
HET_PRIMARY	CEN8::THR1	Sbay vs Reintegration	NA	1.16141224851841e-52	NA	3.48423674555523e-52
MSH5_RESCUE	CEN8::THR1	Reintegration MSH5 vs Reintegration	NA	NA	0.0717676	0.143535
MSH5_RESCUE	CEN8::THR1	S. arboricola MSH5 vs S. arboricola	NA	NA	0.263927	0.263927
MSH5_RESCUE	CEN8::THR1	S. bayanus MSH5 vs S. bayanus	NA	NA	3.31982664233221e-07	9.95947992699662e-07
QC	CEN8::THR1	msh4-del vs WT	NA	2.00455048973248e-69	NA	NA
QC	CEN8::THR1	msh4-del vs Reintegration	NA	2.21220118883144e-74	NA	NA
QC	CEN8::THR1	Wild type vs Reintegration	NA	NA	0.179828	NA
HET_OMNIBUS	CEN8::ARG4	OMNIBUS (Reint,Spar,Sarb,Sbay)	2.38799857146698e-78	NA	NA	NA
HET_ORDERING	CEN8::ARG4	Sarb vs Spar	NA	4.07012889635412e-29	NA	8.14025779270823e-29
HET_ORDERING	CEN8::ARG4	Sbay vs Sarb	NA	5.88400209986966e-05	NA	5.88400209986966e-05
HET_PRIMARY	CEN8::ARG4	Spar vs Reintegration	NA	0.949961	NA	0.949961
HET_PRIMARY	CEN8::ARG4	Sarb vs Reintegration	NA	1.29091597070606e-36	NA	2.58183194141212e-36
HET_PRIMARY	CEN8::ARG4	Sbay vs Reintegration	NA	4.07806563282659e-56	NA	1.22341968984798e-55
MSH5_RESCUE	CEN8::ARG4	Reintegration MSH5 vs Reintegration	NA	NA	0.000125101	0.000250202
MSH5_RESCUE	CEN8::ARG4	S. arboricola MSH5 vs S. arboricola	NA	NA	0.0147343	0.0147343
MSH5_RESCUE	CEN8::ARG4	S. bayanus MSH5 vs S. bayanus	NA	NA	5.7070901855391e-11	1.71212705566173e-10
QC	CEN8::ARG4	msh4-del vs WT	NA	3.14093676077129e-57	NA	NA
QC	CEN8::ARG4	msh4-del vs Reintegration	NA	6.780954880601e-64	NA	NA
QC	CEN8::ARG4	Wild type vs Reintegration	NA	NA	0.255141	NA
HET_OMNIBUS	ARG4::THR1	OMNIBUS (Reint,Spar,Sarb,Sbay)	1.28640584016211e-06	NA	NA	NA
HET_ORDERING	ARG4::THR1	Sarb vs Spar	NA	6.22777610545094e-05	NA	0.000124556
HET_ORDERING	ARG4::THR1	Sbay vs Sarb	NA	0.0238044	NA	0.0238044
HET_PRIMARY	ARG4::THR1	Spar vs Reintegration	NA	0.517121	NA	0.517121
HET_PRIMARY	ARG4::THR1	Sarb vs Reintegration	NA	3.64380113187728e-08	NA	1.09314033956318e-07
HET_PRIMARY	ARG4::THR1	Sbay vs Reintegration	NA	0.00198276	NA	0.00396552
MSH5_RESCUE	ARG4::THR1	Reintegration MSH5 vs Reintegration	NA	NA	0.000617768	0.0018533
MSH5_RESCUE	ARG4::THR1	S. arboricola MSH5 vs S. arboricola	NA	NA	0.190853	0.381706
MSH5_RESCUE	ARG4::THR1	S. bayanus MSH5 vs S. bayanus	NA	NA	0.741269	0.741269
QC	ARG4::THR1	msh4-del vs WT	NA	3.25396062446617e-11	NA	NA
QC	ARG4::THR1	msh4-del vs Reintegration	NA	5.50632974176769e-11	NA	NA
QC	ARG4::THR1	Wild type vs Reintegration	NA	NA	0.496797	NA
S8B: Bootstrap tests
	interval	contrast	p_one_sided	p_two_sided	p_adj_one_sided	p_adj_two_sided
	CEN8::THR1	Reintegration MSH5 vs Reintegration	NA	0.9834	NA	0.9834
	CEN8::THR1	S. arboricola MSH5 vs S. arboricola	NA	0.0946	NA	0.1892
	CEN8::THR1	S. bayanus MSH5 vs S. bayanus	NA	0	NA	0
	CEN8::THR1	Sarb vs Reintegration	9.99900009999e-05	NA	0.00029997	NA
	CEN8::THR1	Sarb vs Spar	9.99900009999e-05	NA	0.00019998	NA
	CEN8::THR1	Sbay vs Reintegration	9.99900009999e-05	NA	0.00029997	NA
	CEN8::THR1	Sbay vs Sarb	0.0189981	NA	0.0189981	NA
	CEN8::THR1	Spar vs Reintegration	0.493151	NA	0.493151	NA
	CEN8::ARG4	Reintegration MSH5 vs Reintegration	NA	0.0054	NA	0.0054
	CEN8::ARG4	S. arboricola MSH5 vs S. arboricola	NA	0.001	NA	0.002
	CEN8::ARG4	S. bayanus MSH5 vs S. bayanus	NA	0	NA	0
	CEN8::ARG4	Sarb vs Reintegration	9.99900009999e-05	NA	0.00029997	NA
	CEN8::ARG4	Sarb vs Spar	9.99900009999e-05	NA	0.00019998	NA
	CEN8::ARG4	Sbay vs Reintegration	9.99900009999e-05	NA	0.00029997	NA
	CEN8::ARG4	Sbay vs Sarb	0.00019998	NA	0.00019998	NA
	CEN8::ARG4	Spar vs Reintegration	0.536546	NA	0.536546	NA
	ARG4::THR1	Reintegration MSH5 vs Reintegration	NA	4e-04	NA	0.0012
	ARG4::THR1	S. arboricola MSH5 vs S. arboricola	NA	0.1886	NA	0.3772
	ARG4::THR1	S. bayanus MSH5 vs S. bayanus	NA	0.913	NA	0.913
	ARG4::THR1	Sarb vs Reintegration	9.99900009999e-05	NA	0.00029997	NA
	ARG4::THR1	Sarb vs Spar	9.99900009999e-05	NA	0.00019998	NA
	ARG4::THR1	Sbay vs Reintegration	0.00589941	NA	0.0117988	NA
	ARG4::THR1	Sbay vs Sarb	0.991501	NA	0.991501	NA
	ARG4::THR1	Spar vs Reintegration	0.238776	NA	0.238776	NA
gate	which gate of the hierarchical testing strategy (omnibus test, QC experiments, heterologous experiments or MSH5 rescue)
interval	genetic interval
contrast	Null hypothesis or comparison of viability between two strains
p_omnibus	p-value calculated from the omnibus test
p_one_sided	p-value calculated from a two-sided comparison
p_two_sided	p-value calculated from a one-sided comparison
p_adjusted	adjusted p-value in case Holm's correction was performed
