## Supplementary material for "Structure-informed evolutionary analysis of the meiotic recombination machinery": Dataset S9

### Sheet: Sheet1
Dataset S9 Statistics Meiosis I non-disjunction
gate	contrast	p_omnibus	p_one_sided	p_two_sided	p_adjusted
QC	msh4-del vs WT	NA	1.14523398599808e-60	NA	NA
QC	msh4-del vs Reintegration	NA	5.72012914464761e-91	NA	NA
QC	Wild type vs Reintegration	NA	NA	0.138577	NA
HET_OMNIBUS	OMNIBUS (Reint,Spar,Sarb,Sbay)	2.01660309534837e-25	NA	NA	NA
HET_PRIMARY	Spar vs Reintegration	NA	0.535664	NA	0.535664
HET_PRIMARY	Sarb vs Reintegration	NA	6.47369745569052e-14	NA	1.2947394911381e-13
HET_PRIMARY	Sbay vs Reintegration	NA	3.0150249512959e-19	NA	9.0450748538877e-19
HET_ORDERING	Sarb vs Spar	NA	1.16182132884898e-09	NA	2.32364265769796e-09
HET_ORDERING	Sbay vs Sarb	NA	0.0247833	NA	0.0247833
MSH5_RESCUE	Reintegration MSH5 vs Reintegration	NA	NA	0.404543	0.404543
MSH5_RESCUE	S. arboricola MSH5 vs S. arboricola	NA	NA	9.24058580883935e-13	1.84811716176787e-12
MSH5_RESCUE	S. bayanus MSH5 vs S. bayanus	NA	NA	2.38827399318369e-16	7.16482197955106e-16
gate	which gate of the hierarchical testing strategy (omnibus test, QC experiments, heterologous experiments or MSH5 rescue)
contrast	Null hypothesis or comparison of viability between two strains
p_omnibus	p-value calculated from the omnibus test
p_one_sided	p-value calculated from a two-sided comparison
p_two_sided	p-value calculated from a one-sided comparison
p_adjusted	adjusted p-value in case Holm's correction was performed
